# Decoding universal principles of codon-mediated regulation of gene expression

**DOI:** 10.64898/2026.05.27.728126

**Authors:** Daisuke Tsugama, Kota Kambara

## Abstract

Codon usage determines gene expression levels, yet its universal principles remain elusive. Here, we developed a regression-based model to derive “codon weights” from transcriptomic data, enabling improved prediction of mRNA and protein abundance across diverse taxa, including plants, mammals, insects, and microbes. Ribosome profiling (Ribo-seq) data analysis revealed that these codon weights correlate with Ribo-seq-weighted cumulative codon frequencies specifically in ribosome-unoccupied regions, rather than at stalling sites, across all seven model species. Experimental validation using species-specific optimization confirmed that our method effectively modulates gene expression in *Escherichia coli* and terrestrial plants. These findings demonstrate that species-specific environments for gene expression are encoded in codon weights, which can be deduced through a universal, species-independent framework, providing a new foundation for synthetic biology.
