## Supplementary Tables for "Decoding universal principles of codon-mediated regulation of gene expression"

### Sheet: Table_S1_data_overview
Category	Figure/panel	Description	Purpose	Outcome	Target species (common name)	Input data file	Species_key	Source code	Remarks
1. RNA-seq analysis	Figure S1	Heatmaps to compare regression models to predict mRNA abundance	To evaluate the predictive performance of codon-based regression models for multiple gene expression metrics	1. Predicted TPM values correlated with observed TPM, mRNA half-life, and protein abundance across four plant and animal species 2. Performance was comparable between simple linear regression and the other models	Arabidopsis thaliana (Arabidopsis) Oryza sativa (Rice) Homo sapiens (Human) Mus musculus (Mouse)	[Species_key]_pred_TPM_indices_sorted.txt [Species_key]_TPM_HL_PA.txt	Arabidopsis_thaliana Oryza_sativa Homo_sapiens Mus_musculus	correlation_analysis.R	No HL (mRNA half life) data were used for Oryza sativa: file name for Oryza sativa is changed by the script before being processed
1. RNA-seq analysis	Figure 1A, S2	Heatmaps of correlations of codon indices and frequencies with gene expression metrics	1. To compare correlations of predicted TPM values and known codon indices with gene expression metrics in plants and animals 2. To visualize correlations of individual codon frequencies with gene expression metrics	Predicted TPM values showed stronger statistical associations with observed TPM, mRNA half-life, and protein abundance across four species than most of the known codon indices across four plant and animal species	Arabidopsis thaliana (Arabidopsis) Oryza sativa (Rice) Homo sapiens (Human) Mus musculus (Mouse)	[Species_key]_pred_TPM_indices_sorted.txt [Species_key]_TPM_HL_PA.txt	Arabidopsis_thaliana Oryza_sativa Homo_sapiens Mus_musculus	correlation_analysis.R	No HL (mRNA half life) data were used for Oryza sativa: file name for Oryza sativa is changed by the script before being processed
1. RNA-seq analysis	Figure S3	Scatter plots of predicted TPM versus protein abundance	To visualize the correlation of predicted TPM values with observed protein abundance across seven model species	The correlation was confirmed in all species	Arabidopsis thaliana (Arabidopsis) Oryza sativa (Rice) Homo sapiens (Human) Mus musculus (Mouse) Drosophila melanogaster (Fruit fly) Saccharomyces cerevisiae (Budding yeast) Escherichia coli (E. coli)	[Species_key]_GC3_CAIhigh_predTPM.txt [Species_key]_protein_abundance.txt	Arabidopsis_thaliana Oryza_sativa Homo_sapiens Mus_musculus Drosophila_melanogaster Saccharomyces_cerevisiae Escherichia_coli	correlation_analysis.R
1. RNA-seq analysis	Figure 1B	Jitter plots of correlations of codon indices with protein abundance	To compare correlations of predicted TPM values and known codon indices with protein abundance across seven model species	1. Predicted TPM values showed stronger statistical associations with observed protein abundance in all species than most of the known codon indices 2. In humans, stAI appeared better than the predicted TPM in many samples 3. In fruit fly, yeast and E. coli, CAIhigh and predicted TPM values were comparable in performance	Arabidopsis thaliana (Arabidopsis) Oryza sativa (Rice) Homo sapiens (Human) Mus musculus (Mouse) Drosophila melanogaster (Fruit fly) Saccharomyces cerevisiae (Budding yeast) Escherichia coli (E. coli)	[Species_key]_GC3_CAIhigh_predTPM.txt [Species_key]_protein_abundance.txt	Arabidopsis_thaliana Oryza_sativa Homo_sapiens Mus_musculus Drosophila_melanogaster Saccharomyces_cerevisiae Escherichia_coli	correlation_analysis.R
1. RNA-seq analysis	Figure S4	Scatter plots of predicted TPM versus observed TPM	To visualize the correlation of predicted TPM values with observed protein abundance across 29 species	The correlation was confirmed in all species	Oryza sativa (Rice) Zea mays (Maize) Sorghum bicolor (Sorghum) Cenchrus americanus (Pearl millet) Hordeum vulgare (Barley) Triticum aestivum (Wheat) Ananas comosus (Pineapple) Musa acuminata (Banana) Asparagus officinalis (Asparagus) Allium cepa (Onion) Populus trichocarpa (Poplar) Malus domestica (Apple) Vitis vinifera (Grape) Citrus clementina (Clementine) Arabidopsis thaliana (Arabidopsis) Bra…	[Species_key]_GC3_CAIhigh_predTPM.txt [Species_key]_all_gene_tpm.txt	Oryza_sativa Zea_mays Sorghum_bicolor Cenchrus_americanus Hordeum_vulgare Triticum_aestivum Ananas_comosus Musa_acuminata Asparagus_officinalis Allium_cepa Populus_trichocarpa Malus_domestica Vitis_vinifera Citrus_clementina Arabidopsis_thaliana Brassica_rapa Solanum_lycopersicum Glycine_max Chenopodium_quinoa Physcomitrium_patens Chlamydomonas_reinhardtii Homo_sapiens Mus_musculus Drosophila_mel…	correlation_analysis.R
1. RNA-seq analysis	Figure S5	Jitter plots of correlations of codon indices with observed TPM	To compare correlations of predicted TPM values and known codon indices with observed TPM across 29 species	1. Predicted TPM values showed stronger statistical associations with observed TPM in all species than the known codon indices 2. In Poacea plants, GC3 and CAIhigh negatively correlated with observed TPM in many samples	Oryza sativa (Rice) Zea mays (Maize) Sorghum bicolor (Sorghum) Cenchrus americanus (Pearl millet) Hordeum vulgare (Barley) Triticum aestivum (Wheat) Ananas comosus (Pineapple) Musa acuminata (Banana) Asparagus officinalis (Asparagus) Allium cepa (Onion) Populus trichocarpa (Poplar) Malus domestica (Apple) Vitis vinifera (Grape) Citrus clementina (Clementine) Arabidopsis thaliana (Arabidopsis) Bra…	[Species_key]_GC3_CAIhigh_predTPM.txt [Species_key]_all_gene_tpm.txt	Oryza_sativa Zea_mays Sorghum_bicolor Cenchrus_americanus Hordeum_vulgare Triticum_aestivum Ananas_comosus Musa_acuminata Asparagus_officinalis Allium_cepa Populus_trichocarpa Malus_domestica Vitis_vinifera Citrus_clementina Arabidopsis_thaliana Brassica_rapa Solanum_lycopersicum Glycine_max Chenopodium_quinoa Physcomitrium_patens Chlamydomonas_reinhardtii Homo_sapiens Mus_musculus Drosophila_mel…	correlation_analysis.R
1. RNA-seq analysis	Figure 2	Heatmap of codon weights	To compare codon weights between 29 species	1. Species in related taxa have similar codon weights 2. ATG, AAG and codons consisting of only A or T appeared relevant to interspecies differences in codon weights	Oryza sativa (Rice) Zea mays (Maize) Sorghum bicolor (Sorghum) Cenchrus americanus (Pearl millet) Hordeum vulgare (Barley) Triticum aestivum (Wheat) Ananas comosus (Pineapple) Musa acuminata (Banana) Asparagus officinalis (Asparagus) Allium cepa (Onion) Populus trichocarpa (Poplar) Malus domestica (Apple) Vitis vinifera (Grape) Citrus clementina (Clementine) Arabidopsis thaliana (Arabidopsis) Bra…	all_species_sum.coeff.linear.txt	NA	codon_weight_heatmap_UMAP.R	Input file contains codon weights of 29 species
1. RNA-seq analysis	Figure S6	UMAP of species using codon weights	To compare codon weights between 29 species	1. Species in related taxa have similar codon weights 2. Dicots codon weights appear distinct from others	Oryza sativa (Rice) Zea mays (Maize) Sorghum bicolor (Sorghum) Cenchrus americanus (Pearl millet) Hordeum vulgare (Barley) Triticum aestivum (Wheat) Ananas comosus (Pineapple) Musa acuminata (Banana) Asparagus officinalis (Asparagus) Allium cepa (Onion) Populus trichocarpa (Poplar) Malus domestica (Apple) Vitis vinifera (Grape) Citrus clementina (Clementine) Arabidopsis thaliana (Arabidopsis) Bra…	all_species_sum.coeff.linear.txt	NA	codon_weight_heatmap_UMAP.R	Input file contains codon weights of 29 species
2. Ribo-seq analysis	Figure 3A, S7	Heatmap of scaled codon frequencies at 101 sites near ribosome	To compare codon frequencies between ribosome-occupied and unoccupied sites on mRNA across seven model species	1. The putative P-site and its flanking upstream and downstream regions (approx. five sites) showed distinsct codon frequencies compared to other sites, corresponding to ribosome occupancy 2. Stop codon frequencies were specifically enriched at the A-site in four plant and animal species, consistent with ribosome stalling at termination, while this trend was less prominent in the other three test…	Arabidopsis thaliana (Arabidopsis) Oryza sativa (Rice) Homo sapiens (Human) Mus musculus (Mouse) Drosophila melanogaster (Fruit fly) Saccharomyces cerevisiae (Budding yeast) Escherichia coli (E. coli)	all_ribo_pileup.txt	NA	Ribo-Seq_analysis_script.R	Input file contains normalized codon frequencies at each site for each Ribo-seq sample for each peak extraction strategy for seven species
2. Ribo-seq analysis	Figure S8	Ribbon plots of frequencies of GC content-based codon groups at 101 sites near ribosome	To determine whether codon GC contents are relevant to ribosome stalling across seven model species	1. Codon group-specific, ribosome occupancy-dependent and species-specific changes in frequencies were observed 2. Frequencies changed were also detected within codon-occupied regions, apparently consistent with the ribosome entry, A-, P-, E- and exit sites	Arabidopsis thaliana (Arabidopsis) Oryza sativa (Rice) Homo sapiens (Human) Mus musculus (Mouse) Drosophila melanogaster (Fruit fly) Saccharomyces cerevisiae (Budding yeast) Escherichia coli (E. coli)	all_ribo_pileup.txt	NA	Ribo-Seq_analysis_script.R	Input file contains normalized codon frequencies at each site for each Ribo-seq sample for each peak extraction strategy for seven species
2. Ribo-seq analysis	Figure 3B, S9	Ribbon plots of ratios of third letter-based codon groups at 101 sites near ribosome	To determine whether the third letters of codons are relevant to ribosome stalling across seven model species	1. Codon group-specific, ribosome occupancy-dependent and species-specific peaks in the ratios were observed 2. These peaks appeared consistent with the positions of the ribosome entry, A-, P-, E- and exit sites	Arabidopsis thaliana (Arabidopsis) Oryza sativa (Rice) Homo sapiens (Human) Mus musculus (Mouse) Drosophila melanogaster (Fruit fly) Saccharomyces cerevisiae (Budding yeast) Escherichia coli (E. coli)	all_ribo_pileup.txt	NA	Ribo-Seq_analysis_script.R	Input file contains normalized codon frequencies at each site for each Ribo-seq sample for each peak extraction strategy for seven species
3. RNA-seq versus Ribo-seq	Figure 4A, S10	Ribbon plots of correlations of codon weights and frequencies at 81 sites near ribosome	To determine whether codon weights correlate with ribosome stalling across sevel model species	1. Codon weights correlated with Ribo-seq-based codon frequencies in ribosome-unoccupied regions but not in ribosome-occupied regions across all species 2. In rice, this correlation was observed specifically for AT3 codons	Arabidopsis thaliana (Arabidopsis) Oryza sativa (Rice) Homo sapiens (Human) Mus musculus (Mouse) Drosophila melanogaster (Fruit fly) Saccharomyces cerevisiae (Budding yeast) Escherichia coli (E. coli)	all_ribo_pileup.txt all_species_sum.coeff.linear.txt Arabidopsis_thaliana_all_cm_gene_tpm.mean.linear.coeffs.tsv	NA	Ribo-Seq_analysis_script.R	all_ribo_pileup.txt contains normalized codon frequencies at each site for each Ribo-seq sample for each peak extraction strategy for seven species Arabidopsis_thaliana_all_cm_gene_tpm.mean.linear.coeffs.tsv is for plastid
3. RNA-seq versus Ribo-seq	Figure 4B	Scatter plots of codon weights versus frequencies at selected sites near ribosome	To visualize and confirm the RNA-seq- and Ribo-seq-derived results using selected sites	1. Higher GT3/AC3 ratios and the absence of codon weight-frequency correlaions were confirmed at sites within ribosome-occupied regions 2. Positive correlations between codon weights and frequencies were confirmed at sites in ribosome-unoccupied regions	Arabidopsis thaliana (Arabidopsis) Homo sapiens (Human)	all_ribo_pileup.txt all_species_sum.coeff.linear.txt Arabidopsis_thaliana_all_cm_gene_tpm.mean.linear.coeffs.tsv	NA	Ribo-Seq_analysis_script.R	Arabidopsis and human data were used
4. Application	Figure 5A	Predicted TPM values for codon variants	To perform species-specific codon optimization for marker genes and predict their expression levels using the codon weight-based method	Codon variants for HPT-GFP and picALuc2.0-E50K were generated, and their predicted TPM values were determined for the targeted species	Arabidopsis thaliana (Arabidopsis) Brassica rapa (Bok choy) Allium cepa (Onion) Oryza sativa (Rice) Triticum aestivum (Wheat) Homo sapiens (Human) Mus musculus (Mouse) Saccharomyces cerevisiae (Budding yeast) Escherichia coli (E. coli)	HPT-GFP_before_after.fa Myc-picAluc2E50K.before_after.fa [Species_key]_regression_sum.linear.thr1.pkl	Arabidopsis_thaliana Brassica_rapa Allium_cepa Oryza_sativa Triticum_aestivum Homo_sapiens Mus_musculus Saccharomyces_cerevisiae Escherichia_coli	cds2index.txt predict_tpm.py
4. Application	Figure 5B	Performance of codon variants in E. coli	To assess the expression and functionality of codon variants in E. coli	1. Hygromycin-resistant colonies were obtained only from the yeast/E. coli-optimized HPT-GFP variant 2. The highest picALuc signal intensity was obtained from the yeast/E. coli-optimized picALuc variant	Escherichia coli (E. coli)
4. Application	Figure S11	Performance of codon variants in budding yeast	To assess the expression and functionality of codon variants in budding yeast	1. Hygromycin-resistant colonies were obtained from the suboptimal HPT-GFP variant but not from the yeast/E. coli-optimized variant 2. No significant differences in picALuc signal intensities were observed among the codon variants	Saccharomyces cerevisiae (Budding yeast)
4. Application	Figure 5C	Performance of codon variants in onion	To assess the expression and functionality of codon variants in onion	1. No significant differences were observed in HPT-GFP signal intensities among the codon variants 2. The highest GFP signal intensity was obtained from the Arabidopsis/onion-optimized GFP variant	Allium cepa (Onion)
4. Application	Figure 5D	Performance of codon variants in onion	To assess the expression and functionality of codon variants in onion	1. The highest GFP signal intensity was obtained from the Arabidopsis/onion-optimized GFP variant 2. The lowest GFP mRNA level was obtained in the suboptimal GFP variant 3. No significant differences were observed in either picALuc signal intensities or picALuc mRNA levels among the codon variants	Brassica rapa (Bok choy)
4. Application	Figure 5E	Performance of codon variants in in vitro transcription-translation systems	To assess the expression and functionality of codon variants in vitro, where certain cellular regulators of mRNA and protein levels are absent	1. No significant differences were observed in picALuc signal intensities among the codon variants in the wheat germ extract system 2. The lowest picALuc signal intensity was observed for the wheat-optimized picALuc variant in the rabbit reticulocyte lysate system	Triticum aestivum (Wheat) Rabbit (represented by Mus musculus / Mouse codon weights)
4. Application	Figure S12	Performance of codon variants in E. coli	To assess the expression and functionality of codon variants fused to a common, unoptimized GST sequence in E. coli	1. GFP signals were detected only from the yeast/E. coli-optimized HPT-GFP variant with GST 2. Hygromycin-resistant colonies were obtained from the suboptimal and yeast/E. coli-optimized HPT-GFP variants with GST, but not from the Arabidopsis/onion-optimized variant	Escherichia coli (E. coli)

### Sheet: Table_S2_code_files
Category	Name	Analytical step	Description
Workflow	RNA-Seq_script.txt	Integrates analytical steps to obtain RNA-seq-based gene expression (TPM) data combined per species.	A shell script for the pipeline from downloading RNA-seq read data to obtaining TPM data, invoking count2tpm.pl and bindfpkm.pl.
program	count2tpm.pl	Calculates TPM based on read RNA-seq read counts.	A Perl script to perform batch conversion of read counts to TPM (S6).
program	bindfpkm.pl	Joins files with a specific delimitter using the first column data as the key.	A Perl script to join files to facilitate data analysis.
Workflow	tpm2demand_script.txt	Integrates analytical steps to obtain codon stats and demands and supplies.	A shell script for the pipeline from CDS to codon demand metrics, invoking cds_codon_analysis.pl and codon_demand_analysis.pl for initial data processing.
Program	cds_codon_analysis.pl	Extracts codon counts, frequencies, and RSCU (relative synonymous codon usage) values from CDS.	A Perl script to perform batch codon usage analysis on FASTA files.
Program	codon_demand_analysis.pl	Calculates codon demand based on codon counts and TPM data.	A Perl script to perform batch codon demand analysis on an RNA-seq-derived TPM file and a codon count file generated by cds_codon_analysis.pl.
Workflow	cds2index.txt	Integrates analytical steps to obtain codon indices, codon weights, predicted TPM and optimized codon variants.	A shell script for the pipeline from CDS to codon indices and codon variants, invoking stAI_calc.py, run_gtAI.py, DtAI_calc.py, join_files.py, codon_exp_regression.py, and predict_tpm.py for initial data processing.
Program	stAI_calc.py	Calculates stAI based on CDS and tRNA gene number data.	A Python script to perform batch stAI analysis on FASTA and tRNA gene number files.
Program	run_gtAI.py	Calculates gtAI based on CDS and tRNA gene number data.	A Python script to perform batch gtAI analysis on FASTA and tRNA gene number files.
Program	DtAI_calc.py	Calculates DtAI based on CDS, CDS demand value and tRNA supply value data.	A Python script to perform batch DtAI analysis on FASTA, CDS demand and tRNA supply files.
Program	join_files.py	Joins files with a specific delimitter using the first column data as the key.	A Python script to join files to facilitate data analysis; a more flexible alternative of bindfpkm.pl.
Program	codon_exp_regression.py	Calculates codon weights based on CDS and TPM data.	A Python script to generate regression models (i.e., codon weights) based on CDS (codon frequencies) and TPM.
Program	predict_tpm.py	Generates codon-optimized variants based on CDS and species-specific models.	A Python script to generate codon-optimized variants based on designated species-specific models using a maximin method.
Workflow	Ribo-seq_script.txt	Automates the processing of Ribo-seq reads to obtain Ribo-seq-weighted cumulative codon frequencies.	A shell script for the pipeline from downloading RNA-seq read data to obtaining weighted frequency data based on reads with 3-nt periodicity, invoking extract_codon_stalling.py, extract_ribo_peaks.py, codon_read_pileup.py, and codon_read_pileup2.py.
Program	extract_codon_stalling.py	Returns P-sites and Ribo-seq read counts associated to those sites.	A Python script to assign Ribo-seq reads to P-sites based on read length and 3-nt periodicity configured by RiboCode metaplot.
Program	extract_ribo_peaks.py	Extracts P-sites with significantly more Ribo-seq read counts than other sites per gene.	A Python script to extract P-sites with more reads compared to other P-sites based on poisson tests.
Program	codon_read_pileup.py	Calculates Ribo-seq-weighted cumulative codon frequencies.	A Python script that calculates background-corrected Observed/Expected (O/E) ratios (Ribo-seq-weighted cumulative codon frequencies) within designated codon windows.
Program	codon_read_pileup2.py	Calculates Ribo-seq-weighted cumulative codon frequencies for filtered datasets.	A specialized version of codon_read_pileup.py optimized to process filtered P-site read counts (e.g., stalling+ sites).
Data analysis and plotting	correlation_analysis.R	Evaluates correlations between codon and expression metrics and visualizes results	An R scripts for the pipeline from codon indices and gene expression metrics to final plots.
Data analysis and plotting	codon_weight_heatmap_UMAP.R	Generates a heatmap and a UMAP plot based on codon weights	An R script for the pipeline from codon weights to their visualization.
Data analysis and plotting	Ribo-Seq_analysis_script.R	Generates heatmaps, ribbon plots and scatter plots based on codon weights and Ribo-seq-weighted codon frequencies	An R script for the pipeline from codon weights and Ribo-seq-weighted cumulative codon frequences to final plots.

### Sheet: Table_S3_curated_data
Source	Data	For	Reference	DOI
NCBI GEO GSE124608	GSE124608_Ath_tRNA_tRFs.xlsx	Arabidopsis tRNA gene counts and expression	Ma et al. Sci China Life Sci 2021 Apr;64(4):495-511	https://doi.org/10.1007/s11427-020-1891-8
NCBI GEO GSE124608	GSE124608_Osa_tRNA_tRFs.xlsx	Rice tRNA gene counts and expression	Ma et al. Sci China Life Sci 2021 Apr;64(4):495-511	https://doi.org/10.1007/s11427-020-1891-8
NCBI GEO GSE114904	GSE114904_tRNA_gene_counts_hg38_summarizeOverlaps.xls	Human tRNA gene counts	Torres et al. Proc Natl Acad Sci U S A 2019 Apr 23;116(17):8451-8456.	https://doi.org/10.1073/pnas.1821120116
NCBI GEO GSE186736	GSE186736_tissues_anticodon_RPM_full-length_tRNA.csv	Human tRNA expression	Scheepbouwer et al. Genes Dev 2023 Mar 1;37(5-6):243-257.	https://doi.org/10.1101/gad.350233.122
NCBI GEO GSE309058	GSE309058_MouseTissue_u65-counts.csv	Mouse tRNA gene counts and expression	Gallego-Martínez et al. Clinical Epigenetics 2025 17:176	https://doi.org/10.1186/s13148-025-01989-8
Sorenson et al. 2018 Supporting Information	pnas.1712312115.sd01.xlsx	Arabidopsis mRNA decay rates	Sorenson et al. PNAS 115 (7) E1485-E1494	https://doi.org/10.1073/pnas.1712312115
Smith et al. 2020 Supporting Information	tpj16531-sup-0001-tables1-s12.xlsx	Arabidopsis mRNA half lives	Smith et al. Plant J 2024 Feb;117(3):818-839	https://doi.org/10.1111/tpj.16531
Carpentier et al. 2024 Supplementary Data	SupplementalTable_NAR_RevisedV3.xlsx	Arabidopsis mRNA half lives	Carpentier et al. Nucl Acids Res 2024 52, 7910–7924	https://doi.org/10.1093/nar/gkae363
Agarwal and Kelley 2022 Supplementary Information	13059_2022_2811_MOESM3_ESM.xlsx	Human and mouse mRNA half lives	Agarwal and Kelley Genome Biol 23, 245 (2022)	https://doi.org/10.1186/s13059-022-02811-x

### Sheet: Table_S4_codon_variant_seq
Name	Sequence (CDS, T7 terminator)	Feature
HPT-GFP before optimization	ATGAAAAAGCCTGAACTCACCGCGACGTCTGTCGAGAAGTTTCTGATCGAAAAGTTCGACAGCGTCTCCGACCTGATGCAGCTCTCGGAGGGCGAAGAATCTCGTGCTTTCAGCTTCGATGTAGGAGGGCGTGGATATGTCCTGCGGGTAAATAGCTGCGCCGATGGTTTCTACAAAGATCGTTATGTTTATCGGCACTTTGCATCGGCCGCGCTCCCGATTCCGGAAGTGCTTGACATTGGGGAGTTTAGCGAGAGCCTGACCTATTGCATCTCCCGCCGTGCACAGGGTGTCACGTTGCAAGACCTGCCTGAAACCGAACTGCCCGCTGTTCTACAACCGGTCGCGGAGGCTATGGATGCGATCGCTGCGGCCGATCTTAGCCAGACGAGCGGGTTC…	CDS
HPT-GFP_Sub (shuffled)	GAATTCTCTAGAGGAACTAGTATGAAAAAACCTGAGTTAACCGCAACCAGTGTCGAGAAATTTTTAATCGAGAAATTTGATTCCGTCTCAGATTTAATGCAGTTATCAGAGGGCGAGGAGTCGCGGGCATTTAGTTTTGATGTAGGCGGCCGGGGATATGTATTACGGGTAAATAGTTGTGCAGATGGATTTTATAAAGATCGGTATGTATATCGGCATTTTGCATCGGCAGCATTACCTATCCCTGAGGTATTAGATATCGGAGAGTTTTCGGAGAGTTTAACCTATTGTATCTCACGGCGGGCACAGGGAGTAACCTTACAGGATTTGCCTGAGACAGAGTTACCTGCAGTATTACAGCCTGTAGCAGAGGCAATGGATGCAATCGCAGCAGCAGAT…	EcoRI-XbaI-RBS-SpeI-HPT-GFP_Sub-XhoI
HPT-GFP_AtAc (for Arabidopsis and onion)	GAATTCTCTAGAGGAACTAGTATGAAGAAGCCTGAGCTCACTGCGACTAGCGTTGAGAAGTTCCTCATCGAGAAGTTCGACAGCGTTAGCGACCTCATGCAGCTCAGCGAGGGTGAGGAGAGCAGGGCTTTCAGCTTCGACGTTGGTGGTAGGGGATACGTTCTCCGCGTTAACAGCTGCGCTGACGGTTTCTACAAGGACAGGTACGTTTACAGGCACTTCGCTAGCGCTGCTCTCCCTATCCCTGAGGTTCTCGACATTGGTGAGTTCAGCGAGAGCCTCACTTACTGCATCAGCCGTCGTGCTCAGGGTGTTACTTTGCAGGACTTGCCTGAAACCGAACTCCCTGCTGTTCTCCAGCCAGTGGCCGAAGCGATGGACGCGATCGCCGCGGCCGAC…	EcoRI-XbaI-RBS-SpeI-HPT-GFP_AtAc-SalI
HPT-GFP_ScEc (for yeast and E. coli)	CCCGGGTCTAGAGGAGACTAGTATGAAGAAGCCAGAGCTGACTGCTACTTCCGTTGAAAAATTCCTGATCGAAAAATTCGACTCCGTTTCTGACCTGATGCAACTGTCTGAAGGTGAAGAATCTCGTGCATTCTCTTTCGACGTTGGTGGTCGTGGTTACGTTCTGCGTGTAAACTCCTGTGCAGACGGTTTCTACAAAGACCGTTACGTTTACCGTCACTTCGCATCTGCAGCACTGCCTATCCCAGAAGTTCTGGACATCGGTGAATTCTCCGAATCTCTGACTTACTGTATCTCCCGTCGTGCACAAGGTGTAACTTTGCAAGACCTGCCTGAAACTGAACTGCCTGCTGTTCTACAACCAGTTGCTGAAGCTATGGACGCAATCGCTGCTGCAGA…	SmaI-XbaI-RBS-SpeI-HPT-GFP_ScEc-XhoI
Myc-picALuc before optimizationn	ATGGAACAAAAATTAATATCAGAGGAAGATTTGAAGTTACCCGGCAAAAAATTGCCATTGGAGGTGCTGAAAGAGTTGGAGGCAAATGCCCAAAAGGCGGGTTGTACGAGAGGCTGCCTAATATGCCTGAGCCATATAAAATGCACTGCGAAGATGAAAAAATGGCTGCCCGGACGTTGTAAAAGTTGGGAAGGCGACAAAGAAACTGGTCAGGGAGGAATTGGCGAAGCAATAGTGGATATTCCGGAGATACCCGGATTTAAAGACTTGGAGCCTATGGAGCAATTTATTGCCCAGGTAGATTTGTGTGTCGATTGTACTACCGGTTGCCTCAAGGGGCTCGCCAACGTGAAATGCAGCGATCTACTTAAAAAATGGCTGCCAAGTAGATGTGAAAAC…	CDS
Myc-picALuc_At	GGGCCCGAAGGAGAGCCACCATGGAGCAGAAGCTTATCTCTGAGGAGGATCTCAAGCTCCCTGGTAAGAAGCTTCCTCTCGAGGTTCTTAAGGAGCTCGAGGCTAACGCTCAGAAGGCTGGTTGCACTAGGGGGTGCCTCATCTGCCTTTCTCACATCAAGTGCACTGCTAAGATGAAGAAGTGGCTGCCTGGACGTTGCAAGTCTTGGGAGGGTGATAAGGAGACTGGTCAGGGAGGAATCGGCGAGGCAATCGTTGATATCCCGGAGATCCCCGGATTCAAGGATCTCGAGCCTATGGAGCAGTTCATCGCTCAGGTTGATCTTTGCGTCGATTGCACTACCGGTTGCCTCAAGGGGCTCGCCAACGTGAAGTGCAGCGATCTCCTTAAGAAGTGGC…	ApaI-RBS-Kozac-Myc-picALuc_At-T7term_short-KpnI
Myc-picALuc_Ta	GGGCCCGAAGGAGAGCCACCATGGAGCAGAAGTTAATCTCTGAGGAGGACTTAAAGTTACCCGGGAAGAAGTTACCCTTAGAGGTTTTAAAGGAGTTAGAGGCTAACGCCCAGAAGGCCGGCTGTACCCGCGGCTGTTTAATCTGTTTATCACATATTAAGTGTACTGCCAAGATGAAGAAGTGGTTACCCGGCCGCTGTAAGTCTTGGGAGGGCGACAAGGAGACTGGTCAGGGAGGAATTGGCGAGGCCATCGTTGACATTCCTGAGATTCCCGGATTTAAGGACTTAGAGCCTATGGAGCAGTTTATTGCCCAGGTCGACTTATGTGTCGACTGTACTACCGGTTGTTTAAAGGGGTTAGCCAACGTTAAGTGTTCAGACTTATTAAAGAAATGGT…	ApaI-RBS-Kozac-Myc-picALuc_Ta-T7term_short-KpnI
Myc-picALuc_Mm	GGGCCCGAAGGAGAGCCACCATGGAGCAGAAGCTTATTAGTGAGGAAGACCTTAAGCTTCCGGGCAAGAAGCTTCCGCTTGAGGTTCTTAAGGAGCTTGAGGCTAATGCTCAGAAGGCCGGCTGCACGCGGGGCTGCCTTATTTGCCTTAGTCATATTAAGTGCACGGCGAAGATGAAGAAGTGGCTTCCGGGGCGATGCAAGAGTTGGGAAGGCGACAAGGAAACTGGTCAGGGCGGTATTGGCGAAGCAATTGTGGATATTCCGGAGATTCCGGGCTTTAAGGACCTTGAGCCGATGGAGCAGTTTATTGCCCAGGTTGATCTTTGCGTGGATTGCACTACGGGTTGCCTTAAGGGGCTTGCCAATGTGAAGTGCAGTGATCTTCTTAAGAAATGGC…	ApaI-RBS-Kozac-Myc-picALuc_Mm-T7term_short-KpnI
Myc-picALuc_Sc	GGGCCCGAAGGAGAGCCACCATGGAGCAAAAGTTGATCTCCGAGGAGGACTTGAAGTTGCCAGGTAAGAAGTTGCCATTGGAGGTCTTGAAGGAGTTGGAGGCTAATGCTCAAAAGGCTGGTTGTACTCGTGGTTGTCTAATCTGTCTATCCCACATCAAGTGTACTGCCAAGATGAAGAAGTGGTTGCCCGGTCGTTGTAAGTCCTGGGAGGGCGACAAGGAGACTGGTCAAGGTGGCATCGGCGAGGCTATCGTCGACATCCCTGAGATCCCCGGGTTTAAGGACTTGGAGCCTATGGAGCAATTTATCGCCCAGGTCGACTTGTGTGTCGATTGTACTACCGGTTGTTTGAAGGGGTTGGCCAATGTGAAGTGTTCCGATCTACTAAAGAAGTGGT…	ApaI-RBS-Kozac-Myc-picALuc_Sc-T7term_short-KpnI
Myc-picALuc_Ec	GGGCCCGAAGGAGAGCCACCATGGAACAAAAGCTGATCTCTGAAGAAGACCTGAAGCTGCCGGGTAAGAAGCTGCCACTGGAAGTTCTGAAGGAACTGGAAGCTAACGCACAAAAGGCGGGTTGTACGCGCGGTTGTTTGATCTGTCTGTCCCACATCAAGTGTACGGCGAAGATGAAAAAATGGCTGCCTGGCCGTTGTAAAAGCTGGGAAGGCGACAAAGAAACGGGTCAAGGTGGTATCGGCGAAGCAATCGTAGACATCCCGGAAATCCCAGGCTTCAAAGACTTGGAACCTATGGAACAATTCATCGCACAAGTAGACTTGTGTGTCGACTGTACTACGGGTTGTCTGAAGGGTCTGGCGAACGTGAAATGTAGCGACCTGCTTAAAAAATGGC…	ApaI-RBS-Kozac-Myc-picALuc_Ec-T7term_short-KpnI

### Sheet: Table_S5_codon_variant_construc
Name	Vector backbone	Generation method	Used for
pESC-Trp-picALuc_At	pESC-Trp (Agilent Technologies (Santa Clara, CA))	Target Myc-picALuc variant (flanked by the T7 promoter and T7 terminator) was inserted into the ApaI-KpnI site of pESC-Trp (by GenScript)	Luciferase assays with S. cerevisiae and E. coli
pESC-Trp-picALuc_Ta	pESC-Trp (Agilent Technologies (Santa Clara, CA))	Target Myc-picALuc variant (flanked by the T7 promoter and T7 terminator) was inserted into the ApaI-KpnI site of pESC-Trp (by GenScript)	Luciferase assays with S. cerevisiae and E. coli
pESC-Trp-picALuc_Mm	pESC-Trp (Agilent Technologies (Santa Clara, CA))	Target Myc-picALuc variant (flanked by the T7 promoter and T7 terminator) was inserted into the ApaI-KpnI site of pESC-Trp (by GenScript)	Luciferase assays with S. cerevisiae and E. coli
pESC-Trp-picALuc_Sc	pESC-Trp (Agilent Technologies (Santa Clara, CA))	Target Myc-picALuc variant (flanked by the T7 promoter and T7 terminator) was inserted into the ApaI-KpnI site of pESC-Trp (by GenScript)	Luciferase assays with S. cerevisiae and E. coli
pESC-Trp-picALuc_Ec	pESC-Trp (Agilent Technologies (Santa Clara, CA))	Target Myc-picALuc variant (flanked by the T7 promoter and T7 terminator) was inserted into the ApaI-KpnI site of pESC-Trp (by GenScript)	Luciferase assays with S. cerevisiae and E. coli
pBS-35S-picALuc_At	pBS-35SMCS-GFP (Tsugama et al. 2012 FEBS Letters 586: 693-698)	Target picALuc variant CDS was amplified by PCR with the corresponding pESC-Trp construct as the template and inserted into the XbaI-Sac site of the vector by an In-Fusion reaction	Luciferase assays with onion and Arabidopsis
pBS-35S-picALuc_Ta	pBS-35SMCS-GFP (Tsugama et al. 2012 FEBS Letters 586: 693-698)	Target picALuc variant CDS was amplified by PCR with the corresponding pESC-Trp construct as the template and inserted into the XbaI-Sac site of the vector by an In-Fusion reaction	Luciferase assays with onion and Arabidopsis
pBS-35S-picALuc_Mm	pBS-35SMCS-GFP (Tsugama et al. 2012 FEBS Letters 586: 693-698)	Target picALuc variant CDS was amplified by PCR with the corresponding pESC-Trp construct as the template and inserted into the XbaI-Sac site of the vector by an In-Fusion reaction	Luciferase assays with onion and Arabidopsis
pBS-35S-picALuc_Sc	pBS-35SMCS-GFP (Tsugama et al. 2012 FEBS Letters 586: 693-698)	Target picALuc variant CDS was amplified by PCR with the corresponding pESC-Trp construct as the template and inserted into the XbaI-Sac site of the vector by an In-Fusion reaction	Luciferase assays with onion and Arabidopsis
pBS-35S-picALuc_Ec	pBS-35SMCS-GFP (Tsugama et al. 2012 FEBS Letters 586: 693-698)	Target picALuc variant CDS was amplified by PCR with the corresponding pESC-Trp construct as the template and inserted into the XbaI-Sac site of the vector by an In-Fusion reaction	Luciferase assays with onion and Arabidopsis
pGEX-5X-HPT-GFP_Sub	pGEX-5X-1 (Cytiva (formerly GE Healthcare, Chicago, IL))	Target HPT-GFP variant was inserted into the EcoRI-XhoI site of the vector (by GenScript)	Hygromycin resistance assay and GFP signal detection in E. coli (DH5alpha)
pGEX-5X-HPT-GFP_AtAc	pGEX-5X-1 (Cytiva (formerly GE Healthcare, Chicago, IL))	Target HPT-GFP variant was inserted into the EcoRI-SalI site of the vector (by GenScript)	Hygromycin resistance assay and GFP signal detection in E. coli (DH5alpha)
pGEX-5X-HPT-GFP_ScEc	pGEX-5X-1 (Cytiva (formerly GE Healthcare, Chicago, IL))	Target HPT-GFP variant was inserted into the SmaI-XhoI site of the vector (by GenScript)	Hygromycin resistance assay and GFP signal detection in E. coli (DH5alpha)
pET32-HPT-GFP_Sub	pET32b(+) (Novagen (Merck KGaA, Darmstadt, Germany))	Target HPT-GFP variant was obtained by digesting pGEX-5X-HPT-GFP_Sub by XbaI and XhoI and inserted into the XbaI-XhoI site of the vector by ligation	Hygromycin resistance assay and GFP signal detection in E. coli (BL21(DE3))
pET32-HPT-GFP_AtAc	pET32b(+) (Novagen (Merck KGaA, Darmstadt, Germany))	Target HPT-GFP variant was obtained by digesting pGEX-5X-HPT-GFP_AtAc by XbaI and SalI and inserted into the XbaI-XhoI site of the vector by ligation	Hygromycin resistance assay and GFP signal detection in E. coli (BL21(DE3))
pET32-HPT-GFP_ScEc	pET32b(+) (Novagen (Merck KGaA, Darmstadt, Germany))	Target HPT-GFP variant was obtained by digesting pGEX-5X-HPT-GFP_ScEc by XbaI and XhoI and inserted into the XbaI-XhoI site of the vector by ligation	Hygromycin resistance assay and GFP signal detection in E. coli (BL21(DE3))
pBI121-35S-GFP_Sub	pBI121-35SMCS (Tsugama et al. 2016 Plant Physiol 171: 1355–1365)	Target GFP variant was obtained by digesting pGEX-5X-HPT-GFP_Sub by SpeI and XhoI and inserted into the XbaI-SalI site of the vector by ligation	GFP signal detection in onion and Arabidopsis
pBI121-35S-GFP_AtAc	pBI121-35SMCS (Tsugama et al. 2016 Plant Physiol 171: 1355–1365)	Target GFP variant was obtained by digesting pGEX-5X-HPT-GFP_AtAc by SpeI and SalI and inserted into the XbaI-SalI site of the vector by ligation	GFP signal detection in onion and Arabidopsis
pBI121-35S-GFP_ScEc	pBI121-35SMCS (Tsugama et al. 2016 Plant Physiol 171: 1355–1365)	Target GFP variant was obtained by digesting pGEX-5X-HPT-GFP_ScEc by SpeI and XhoI and inserted into the XbaI-SalI site of the vector by ligation	GFP signal detection in onion and Arabidopsis
pER8d-35S-GFP_Sub	pER8d-35SMCS (Weerasinghe and Tsugama, bioRxiv, https://doi.org/10.64898/2026.05.17.725692)	Target GFP variant was obtained by digesting pGEX-5X-HPT-GFP_Sub by SpeI and XhoI and inserted into the XbaI-SalI site of the vector by ligation	GFP signal detection in onion
pER8d-35S-GFP_AtAc	pER8d-35SMCS (Weerasinghe and Tsugama, bioRxiv, https://doi.org/10.64898/2026.05.17.725692)	Target GFP variant was obtained by digesting pGEX-5X-HPT-GFP_AtAc by SpeI and SalI and inserted into the XbaI-SalI site of the vector by ligation	GFP signal detection in onion
pER8d-35S-GFP_ScEc	pER8d-35SMCS (Weerasinghe and Tsugama, bioRxiv, https://doi.org/10.64898/2026.05.17.725692)	Target GFP variant was obtained by digesting pGEX-5X-HPT-GFP_ScEc by SpeI and XhoI and inserted into the XbaI-SalI site of the vector by ligation	GFP signal detection in onion
pER8d-35S-HPT-GFP_Sub	pER8d-35SMCS (Weerasinghe and Tsugama, bioRxiv, https://doi.org/10.64898/2026.05.17.725692)	Target HPT-GFP variant was obtained by digesting pGEX-5X-HPT-GFP_Sub by XbaI and XhoI and inserted into the XbaI-SalI site of the vector by ligation	GFP signal detection in onion
pER8d-35S-HPT-GFP_AtAc	pER8d-35SMCS (Weerasinghe and Tsugama, bioRxiv, https://doi.org/10.64898/2026.05.17.725692)	Target HPT-GFP variant was obtained by digesting pGEX-5X-HPT-GFP_AtAc by XbaI and SalI and inserted into the XbaI-SalI site of the vector by ligation	GFP signal detection in onion
pER8d-35S-HPT-GFP_ScEc	pER8d-35SMCS (Weerasinghe and Tsugama, bioRxiv, https://doi.org/10.64898/2026.05.17.725692)	Target HPT-GFP variant was obtained by digesting pGEX-5X-HPT-GFP_ScEc by XbaI and XhoI and inserted into the XbaI-SalI site of the vector by ligation	GFP signal detection in onion
pYES2-GFP_Sub	pYES2 (Invitrogen (Thermo Fisher Scientific, Waltham, MA))	Target GFP variant was obtained by digesting pER8d-35S-HPTGFP_Sub by SpeI and inserted into the XbaI site of the vector by ligation	GFP signal detection in S. cerevisiae
pYES2-GFP_AtAc	pYES2 (Invitrogen (Thermo Fisher Scientific, Waltham, MA))	Target GFP variant was obtained by digesting pER8d-35S-HPTGFP_AtAc by SpeI and inserted into the XbaI site of the vector by ligation	GFP signal detection in S. cerevisiae
pYES2-GFP_ScEc	pYES2 (Invitrogen (Thermo Fisher Scientific, Waltham, MA))	Target GFP variant was obtained by digesting pER8d-35S-HPTGFP_ScEc by SpeI and inserted into the XbaI site of the vector by ligation	GFP signal detection in S. cerevisiae

### Sheet: Table_S6_primers
Name	Sequence (5' -> 3')	Purpose
picLuc2E50K_In-Fusion_F	acacgggggactctagGGCCCGAAGGAGAGCCACC	Generating picALuc construct for plants
picLuc2E50K_In-Fusion_R	gatcggggaaattcGGTACCAAAAAACCCCTCAAG	Generating picALuc construct for plants
TNOSext_qPCR_F	ccgatcgttcaaacatttggca	qRT-PCR
TNOSext_qPCR_R	cccatctcataaataacgtcatgca	qRT-PCR
FLuc_qPCR1_F	agaagagctgtttctgaggagc	qRT-PCR
FLuc_qPCR1_R	caatcagagtgcttttggcgaa	qRT-PCR
